# Geometrically encoded positioning of introns, intergenic segments, and exons in the human genome

**DOI:** 10.1101/2025.05.29.656862

**Authors:** Luay M Almassalha, Kyle L MacQuarrie, Marcelo Carignano, Cody Dunton, Ruyi Gong, Joe Ibarra, Lucas M Carter, Wing Shun Li, Rikkert Nap, Parambir S. Dulai, Igal Szleifer, Vadim Backman

## Abstract

Human tissues require a mechanism to generate durable, yet modifiable, transcriptional memories to sustain cell function across a lifetime. Previously, we demonstrated that nanoscale packing domains couple heterochromatin (cores) and euchromatin (outer zone) into unified reaction volumes that can generate transcriptional memory. In prior work, this framework demonstrated that RNA synthesis occurred within the ideal zone (intermediate density) portions of the domain. Naturally, this creates a question of where genes are positioned in relation to the packing domain architecture and which genetic material fills the domain core to sustain transcription. Here we propose that this could be solved by the encoded positioning of introns, intergenic segments, and exons as a projection of the functional packing layers of domains. This suggests that introns and intergenic segments are coupled to adjacent exons to generate coherent packing domain volumes. We illustrate how this organization would reconcile contradictions in epigenetic patterns, non-randomness in oncogenic mutations, and produce durable transcriptional memory. We conclude by showing that this genome geometry might have coincided with the rapid evolution of body-plan complexity, suggesting that chromatin geometry could be fundamental to metazoan evolution.
