## Supplementary material for "Geometrically encoded positioning of introns, intergenic segments, and exons in the human genome": SI Table 1

### Sheet: Sheet1
Muscle Genes	Neuronal Genes	Esophageal Genes
EEF1A2	EEF1A2	MAL
ACTN2	CAMK2A	S100A9
PYGM	GFAP	S100A8
MYBPC1	MT3	ANXA1
ATP2A1	SNCB	FABP5
MYL11	FBXL16	S100A16
MYL1	SNAP25	CSTB
MYH1	KIF5A	AQP3
TNNI2	TMEM59L	KRT5
TNNT3		S100A14
MYOZ1		SFN
STAC3		RHCG
CA3		KRT13
TNNC2		SPRR2A
TNNT1		CRNN
KLHL41		KRT4
SLN		SPRR3
NRAP		TGM3
COX6A2		IL1RN
MYH7		CSTA
ENO3		LYPD3
TNNC1		CNFN
TCAP		LY6D
ACTA1		KRT6A
MYL2		SPRR1A
MB		SPRR1B
CKM
