## Supplementary material for "Geometrically encoded positioning of introns, intergenic segments, and exons in the human genome": SI Table 2

### Sheet: Sheet1
Yamanka Factors	HOXA Genes	HOXB Genes	HOXC Genes	HOXD Genes	Transcription Factors	non-coding RNA	HOX- noncoding RNA
POU5F1	HOXA1	HOXB1	HOXC4	HOXD1	STAT3	DUBR	HOTAIRM1
SOX2	HOXA2	HOXB2	HOXC5	HOXD3	GATA4	H19	HOXA-AS2
MYC	HOXA3	HOXB3	HOXC6	HOXD4	MYOD1	LINCMD1	HOXA-AS3
KLF4	HOXA4	HOXB4	HOXC8	HOXD8	MYF5	MIR208B	HOXA10-AS
NANOG	HOXA5	HOXB5	HOXC9	HOXD9	MYOG	SOD2-OT1	HOXA11-AS
	HOXA6	HOXB6	HOXC10	HOXD10	MEF2C	TMX2-CTNND1	HOTTIP
	HOXA7	HOXB7	HOXC11	HOXD11	PAX6	BDNF-AS	HOXB-AS1
	HOXA9	HOXB8	HOXC12	HOXD12	PAX7	SMAD5-AS1	HOXB-AS2
	HOXA10	HOXB9	HOXC13	HOXD13	NEUROD1	EMSLR	HOXB-AS3
	HOXA11	HOXB13			NEUROG2	XIST	HOXB-AS4
	HOXA13				ASCL1	TSIX	HOXC-AS1
					POU3F2	MYOPARR	HOXC-AS2
					TP63	MEG3	HOXC-AS3
					SOX9	MALAT1	HOTAIR
					GRHL3	CDKN2B-AS1	HOXC13-AS
					MITF	PVT1	HAGLR
					EGR1	SOX2-OT	HOXD-AS2
					FOS	NEAT1
					JUN	DANCR
					ETS1	JPX
					GATA1	GAS5
					STAT1	WT1-AS
					KLF1	EGILA
					ZBTB7A	TP53TG1
					TFEB	MYOPARR
					SP1	FTX
