## Supplementary material for "Geometrically encoded positioning of introns, intergenic segments, and exons in the human genome": SI Table 3

### Sheet: Sheet1
File	Use	Source
HCT116_enhancers	HCT116 Enhancer Positions	Enhancer Atlas 2.0
ENCFF322FOT	HCT116 Pol2ra ChiaPET Loops	ENCODE
ENCFF431BUN	HCT116 CTCF ChiaPET Loops	ENCODE
ENCFF083ADY	HCT116 H3K27ac Peaks	ENCODE
ENCFF806AYM	HCT116 H3K27me3 Peaks	ENCODE
ENCFF394FYH	HCT116 H3K9me3 Peaks	ENCODE
ENCFF023MGT	HCT116 H3K4me3 Peaks	ENCODE
ENCFF463FGL	HCT116 CTCF Peaks	ENCODE
ENCFF570XTF	HCT116 Pol2Ps5 Peaks	ENCODE
ENCFF107INQ	HCT116 Control ATAC-Se	ENCODE
ENCFF460JUY	HCT116 RAD21 Depleted ATAC-Seq	ENCODE
ENCFF185WOB	HepG2 H3K4me3 Peaks	ENCODE
ENCFF353MWR	HepG2 H3K9me3 Peaks	ENCODE
ENCFF520SGM	HepG2 Pol2Ps5 Peaks	ENCODE
ENCFF424GKS	HepG2 Pol2Ps2 Peaks	ENCODE
ENCFF079MDT	GM23338 H3K4me3 Peaks	ENCODE
ENCFF382QJQ	GM23338 H3K9me3 Peaks	ENCODE
ENCFF421LDL	GM23338 H3K27ac Peaks	ENCODE
ENCFF609RIS	GM23338 H3K27me3 Peaks	ENCODE
ENCFF464QMU	GM23338 Pol2Ps5 Peaks	ENCODE
ENCFF948FXU	SKNSH H3K4me3 Peaks	ENCODE
ENCFF844RBW	SKNSH H3K9me3 Peaks	ENCODE
ENCFF292CFA	SKNSH Pol2Ps5 Peaks	ENCODE
ENCFF689DYW.bigWig	Myoblast RNA Seq	ENCODE
ENCFF549TYD.bigWig	Myoblast DNAse Seq	ENCODE
ENCFF590EVG.bigWig	Myoblast H3K9me3	ENCODE
ENCFF536KMK.bigWig	Myotube RNA Seq	ENCODE
ENCFF684FJC.bigWig	Myotube DNAse Seq	ENCODE
ENCFF877HMY.bigWig	Myotube H3K9me3	ENCODE
ENCFF009NID.bigWig	Left Ventricle RNA Seq	ENCODE
ENCFF951MCP.bigWig	Left Ventricle H3K9me3	ENCODE
ENCFF530SNR.bigWig	Esophageal Mucosa H3K9me3	ENCODE
ENCFF529MCL.bigWig	Esophageal Mucosa RNA Seq	ENCODE
ENCFF628EKK.bigwig	Glutamatergic neuron H3K9me3	ENCODE
ENCFF850RTB.bigwig	Glutamatergic neuron RNA Seq	ENCODE
