## Supplementary material for "Geometrically encoded positioning of introns, intergenic segments, and exons in the human genome": SI Table 4

### Sheet: Sheet1
	Calculated	Statistical Sampling
Gene	Mutation Proportion (%)	Confidence Limit 2.5%	Mean Proportion from Sampling (%)	Confidence Limit 97.5%
TP53	34.5432	33.9218	34.5155	35.1018
PIK3CA	13.4891	12.996	13.4753	13.9512
LRP1B	13.0828	12.5856	13.0589	13.5334
KRAS	10.5422	10.1638	10.5216	10.8832
APC	10.0914	9.74194	10.0769	10.4097
FAT4	9.46416	8.98205	9.44054	9.88303
KMT2D	9.17158	8.70884	9.1533	9.60277
KMT2C	9.12538	8.63256	9.10031	9.56827
BRAF	7.64583	7.2888	7.63517	7.97083
ARID1A	6.95553	6.57473	6.93606	7.31243
FAT1	6.64057	6.21301	6.6179	7.03216
PTEN	5.97253	5.63823	5.97134	6.30383
ATM	5.48584	5.1013	5.47935	5.85187
ZFHX3	5.4476	5.05839	5.41912	5.80279
CREBBP	5.29506	4.21786	4.96232	5.57622
GRIN2A	5.06704	4.69664	5.04758	5.43511
NF1	4.96805	4.6022	4.95448	5.2941
PDE4DIP	4.92174	4.55451	4.91255	5.27862
PTPRT	4.91053	4.5557	4.90435	5.23884
TRRAP	4.86612	4.52496	4.86121	5.2261
RNF213	4.81374	4.44128	4.79705	5.13882
PREX2	4.65929	4.30504	4.64694	4.98786
SPEN	4.47458	4.12348	4.46396	4.80435
ERBB4	4.38646	4.02822	4.37716	4.7073
KMT2A	4.38185	4.03292	4.37375	4.70045
RB1	4.32058	4.02259	4.31428	4.62931
BRCA2	4.21602	3.88922	4.20168	4.53138
FBXW7	4.17149	3.85719	4.16567	4.47349
CARD11	4.15125	3.09381	3.85278	4.42878
PTPRB	4.08477	3.76243	4.07864	4.39512
ROS1	4.02296	3.69612	4.01187	4.32422
ATRX	3.97514	3.63733	3.96365	4.28473
UBR5	3.92778	3.58085	3.90547	4.22894
NOTCH1	3.8144	3.51997	3.80532	4.11401
POLQ	3.81245	3.48271	3.79962	4.13068
EP300	3.78588	3.4838	3.78298	4.0774
NCOR1	3.71459	3.38911	3.70664	4.02514
SETD2	3.70122	3.39402	3.68871	4.00065
SMARCA4	3.67363	3.37342	3.67298	3.98929
CHD4	3.60789	3.2872	3.59782	3.8976
MTOR	3.56866	3.25602	3.5589	3.85493
NCOR2	3.55684	3.23997	3.5474	3.8696
MED12	3.54667	3.23204	3.54099	3.86852
RANBP2	3.52546	3.21341	3.52175	3.84825
ARID2	3.49269	3.19343	3.48063	3.78826
ZNF521	3.48053	3.17099	3.47588	3.79213
SETBP1	3.44517	3.12745	3.44104	3.73836
POLE	3.36537	3.06008	3.36125	3.6508
CTNNB1	3.34752	3.0537	3.33907	3.62697
EGFR	3.34292	3.04315	3.33749	3.62962
KDR	3.32619	3.01768	3.31634	3.62636
NSD1	3.31124	3.02549	3.30887	3.58751
SMAD4	3.2482	2.95908	3.23769	3.5166
ARID1B	3.22096	2.92908	3.21624	3.50419
PTPRC	3.21782	2.92311	3.21061	3.50913
KDM6A	3.20836	2.91053	3.20458	3.49633
MYH11	3.19452	2.90027	3.19026	3.49194
CDKN2A	3.19143	2.91246	3.18514	3.45807
TPR	3.144	2.83212	3.1393	3.4373
ALK	3.10819	2.82969	3.10586	3.40254
ATR	3.09878	2.79224	3.08512	3.36939
NOTCH2	3.02209	2.73988	3.01603	3.305
BCORL1	3.01608	2.72211	3.00689	3.30638
CAMTA1	2.99506	2.71678	2.98712	3.26987
CACNA1D	2.97252	2.7024	2.97217	3.25059
TET1	2.95467	2.68532	2.9531	3.23814
CDH1	2.95376	2.66376	2.95514	3.25164
MECOM	2.94479	2.67213	2.93866	3.2113
PTPRK	2.92696	2.64976	2.92329	3.18268
MYH9	2.92047	2.6187	2.90637	3.19097
PBRM1	2.91385	2.65956	2.91334	3.16832
NRAS	2.90058	2.64748	2.88929	3.13001
ERBB2	2.8397	2.53872	2.82348	3.11456
ERBB3	2.83546	2.55631	2.83198	3.11503
AMER1	2.83314	2.56241	2.82934	3.12261
RUNX1T1	2.83303	2.54895	2.82361	3.10044
MAP3K1	2.79806	2.51421	2.79405	3.07646
GATA3	2.78021	2.49407	2.77897	3.06672
CDK12	2.77081	2.47991	2.76194	3.04491
PTPN13	2.76781	2.4895	2.75089	3.0299
BCOR	2.74649	2.48002	2.7401	3.00214
CUX1	2.73233	2.46588	2.72626	2.99888
IRS4	2.71605	2.42017	2.70081	2.98499
KEAP1	2.67119	2.39713	2.66248	2.94254
NTRK3	2.6624	2.38605	2.65761	2.92385
PIK3R1	2.64642	2.39099	2.63683	2.90134
CDH11	2.62575	2.36733	2.62126	2.89561
FLT4	2.61404	2.34049	2.60811	2.87299
SF3B1	2.59243	2.34079	2.58765	2.85484
COL1A1	2.58529	2.31705	2.57871	2.83947
PDGFRA	2.57461	2.28891	2.55765	2.81978
AFDN	2.56093	2.29735	2.56594	2.82906
GNAS	2.54206	2.25479	2.52391	2.78979
STAG2	2.52986	2.26798	2.52708	2.79322
KAT6A	2.51797	2.26295	2.51246	2.77003
ASXL1	2.5114	2.23331	2.49623	2.77724
PRDM16	2.49664	2.2068	2.48083	2.74542
DICER1	2.49052	2.23746	2.48363	2.73852
BRCA1	2.47627	2.18791	2.45701	2.72383
AFF3	2.46976	2.20096	2.46663	2.72195
RNF43	2.45652	2.21307	2.45174	2.70835
NUMA1	2.44826	2.18565	2.44205	2.70502
COL2A1	2.44474	2.20239	2.44204	2.71035
NIN	2.43959	2.17394	2.43375	2.69003
NUP214	2.38788	2.12648	2.38332	2.65471
BCL9	2.36275	2.11682	2.3622	2.61401
TP63	2.34734	2.10207	2.34348	2.59049
SALL4	2.34003	2.08773	2.33074	2.57688
KDM5A	2.33148	2.07755	2.32912	2.59107
AR	2.32485	2.06706	2.32402	2.59098
CASC5	2.31053	2.05222	2.30655	2.57849
LIFR	2.30233	2.05538	2.29723	2.55174
PTCH1	2.30175	2.03516	2.29482	2.53335
TET2	2.28347	2.01344	2.26591	2.5217
BCL9L	2.26875	2.02101	2.26227	2.51192
MYO5A	2.25721	2.0063	2.25368	2.50613
ATP2B3	2.24254	1.97984	2.23319	2.49491
USP6	2.2394	1.98548	2.22923	2.47893
CIC	2.21717	1.96841	2.21043	2.4488
RET	2.19572	1.95559	2.19502	2.45372
TSC2	2.19532	1.94272	2.18784	2.43218
SPOP	2.18828	1.9351	2.18298	2.43139
TRIP11	2.18262	1.94322	2.175	2.43602
EZH2	2.17956	1.20763	1.85716	2.34399
CTCF	2.17618	1.96047	2.17055	2.39877
KAT6B	2.14926	1.91023	2.14753	2.38145
KIT	2.14546	1.90461	2.14553	2.38789
MET	2.14085	1.89396	2.14151	2.38389
NRG1	2.02938	1.77974	2.02171	2.26662
FLT3	2.02744	1.7932	2.024	2.25614
NFE2L2	2.01817	1.78323	2.01146	2.24259
NUP98	2.01711	1.78181	2.01535	2.26576
CNTRL	2.01178	1.76917	2.00113	2.22555
NCOA2	2.00719	1.77475	2.00456	2.24835
BCL11A	2.0064	1.76342	2.00003	2.24512
NFATC2	1.98808	1.74976	1.97961	2.22814
NSD2	1.98493	1.75021	1.97723	2.20606
STAT6	1.96136	0.9814	1.63191	2.10078
FGFR2	1.95379	1.73531	1.9516	2.18634
ACVR2A	1.9436	1.71736	1.9418	2.16514
JAK1	1.92921	1.70673	1.9293	2.15661
FOXA1	1.92063	1.66874	1.9169	2.16453
WRN	1.91493	1.68495	1.90971	2.14883
CASP8	1.91232	1.68119	1.9042	2.12121
ARHGEF12	1.90988	1.68297	1.90615	2.13117
TBX3	1.88992	1.63478	1.88692	2.12992
CLTC	1.88475	1.65463	1.8811	2.11149
RBM10	1.88017	1.64666	1.87852	2.11256
NCOA1	1.87567	1.6509	1.87826	2.11618
LATS1	1.87049	1.63725	1.86862	2.09161
DROSHA	1.8622	1.63221	1.86412	2.10539
IL7R	1.84947	1.61978	1.84557	2.08123
CLTCL1	1.81809	1.5968	1.81566	2.05084
MN1	1.81398	1.57285	1.80817	2.03831
TSC1	1.8131	1.57934	1.80793	2.04371
NUTM1	1.80943	1.5804	1.80751	2.02632
KDM5C	1.80644	1.58101	1.80146	2.02227
MSH6	1.80421	1.59009	1.80334	2.02162
ABL2	1.79038	1.55825	1.78525	2.03764
DNMT3A	1.78573	1.56536	1.77927	1.99718
CBLB	1.77783	1.5679	1.77439	1.98858
BRD4	1.74955	1.53703	1.74663	1.9722
MAP3K13	1.74847	1.52561	1.74689	1.97028
CIITA	1.74668	1.53664	1.74608	1.95803
POLD1	1.73984	1.51925	1.73815	1.95653
FANCD2	1.7373	1.51519	1.73515	1.95242
PDGFRB	1.72436	1.51229	1.72129	1.95139
BRIP1	1.72183	1.49703	1.71998	1.95006
AXIN2	1.71536	1.49737	1.70858	1.92957
BCL11B	1.71401	1.48366	1.70897	1.93658
CLIP1	1.71059	1.48499	1.70604	1.92114
FANCA	1.70764	1.49163	1.70225	1.92003
DDR2	1.69187	1.46027	1.68934	1.91339
WHSC1L1	1.69184	1.47714	1.68706	1.90625
AFF1	1.68969	1.48058	1.68849	1.91421
NTRK1	1.67558	1.45149	1.67171	1.89637
PRDM1	1.6746	1.44281	1.66089	1.88643
FGFR3	1.67328	1.46244	1.67363	1.89197
PCM1	1.65546	1.43706	1.64955	1.8763
DDX3X	1.62771	1.41417	1.62154	1.83215
STIL	1.62329	1.41923	1.62217	1.82956
ZMYM2	1.61959	1.41583	1.61269	1.8311
EBF1	1.61924	1.40662	1.62104	1.83679
JAK3	1.61494	1.3907	1.60258	1.82616
ESR1	1.61142	1.39193	1.60853	1.83492
BAP1	1.60488	1.40632	1.59945	1.79825
PER1	1.5919	1.37851	1.59199	1.80388
PALB2	1.57582	1.36001	1.57229	1.7782
LATS2	1.57076	1.36799	1.56566	1.77578
TCF7L2	1.56112	1.34354	1.55363	1.76096
STK11	1.55883	1.34851	1.55966	1.78153
ITK	1.55843	1.34356	1.55101	1.7647
FCRL4	1.55591	1.34285	1.55595	1.77551
MAML2	1.55436	1.34273	1.54993	1.7762
DCTN1	1.53698	1.3344	1.53589	1.74406
SND1	1.5347	1.33305	1.53712	1.75292
PLCG1	1.53397	1.33143	1.53078	1.7421
LRIG3	1.52076	1.31491	1.51716	1.72254
TSHR	1.51397	1.30003	1.50794	1.72342
JAK2	1.50665	1.29114	1.5027	1.69649
PIK3CB	1.49279	1.28537	1.48704	1.69829
ERC1	1.48823	1.28795	1.48287	1.68531
AFF4	1.4799	1.26897	1.47604	1.69308
BCR	1.46076	1.2589	1.45597	1.66123
IKZF1	1.45682	1.26144	1.45627	1.66402
BLM	1.45681	1.26541	1.45829	1.65803
AXIN1	1.45255	1.25671	1.44915	1.66256
PPP2R1A	1.45174	1.25564	1.45054	1.64218
ERCC2	1.44837	1.24787	1.4482	1.64653
KTN1	1.44818	1.246	1.44425	1.64967
HIP1	1.44211	1.23622	1.43786	1.65048
LZTR1	1.442	1.25189	1.4415	1.64566
ZBTB16	1.42961	1.2332	1.42828	1.62819
ABL1	1.42819	1.2345	1.42651	1.62604
RBM15	1.42741	1.22945	1.4243	1.62706
DNM2	1.41875	1.22085	1.41421	1.60811
EPAS1	1.41778	1.22349	1.41363	1.61811
MAP2K4	1.41756	1.2213	1.41823	1.6269
IDH1	1.41607	1.23222	1.40964	1.58507
CSF3R	1.40217	1.20389	1.39869	1.60562
FAS	1.40216	0.4835	1.09275	1.51052
MLLT10	1.38403	1.19041	1.38478	1.58974
BCL6	1.38256	1.19734	1.38178	1.57009
FOXP1	1.37328	1.1714	1.37138	1.57294
MLH1	1.3626	1.16478	1.35888	1.558
BTK	1.36099	1.17432	1.35638	1.54248
TRIM24	1.35447	1.15559	1.35437	1.56138
TRIM33	1.35097	1.15198	1.3501	1.56729
TGFBR2	1.34741	1.15344	1.34421	1.53652
SLC34A2	1.33992	1.1409	1.33742	1.53889
STAT3	1.32676	1.12923	1.32285	1.51325
MSH2	1.32378	1.14072	1.32547	1.52403
PMS2	1.31935	1.12179	1.31731	1.52216
CHEK2	1.31031	1.12841	1.31043	1.49885
IL21R	1.30669	1.11924	1.30423	1.49891
USP8	1.29063	1.1103	1.28882	1.49308
MKL1	1.28898	1.10951	1.28778	1.47968
CBL	1.28212	1.08809	1.27603	1.47984
SMO	1.27983	1.09048	1.2749	1.46813
SMAD2	1.26742	1.07462	1.26339	1.46927
IKBKB	1.26682	1.08294	1.26714	1.45698
AKT1	1.26064	1.06338	1.25589	1.45138
MLLT6	1.25316	1.05989	1.25163	1.44814
XPO1	1.25014	1.06063	1.24753	1.43536
LPP	1.24375	1.06255	1.24137	1.42694
DDX10	1.23012	1.04477	1.22415	1.40904
FGFR4	1.22229	1.03718	1.2174	1.40721
POT1	1.22222	1.02551	1.2185	1.41126
HSP90AB1	1.21641	1.04149	1.21622	1.40009
RECQL4	1.21315	1.02319	1.21152	1.40533
RUNX1	1.20014	1.02934	1.19721	1.38563
NBN	1.19991	1.02526	1.19935	1.38122
TERT	1.19908	1.00568	1.196	1.38764
WT1	1.18778	0.9956	1.18503	1.37383
PAX5	1.18358	1.00477	1.18008	1.37682
CNOT3	1.1724	0.99723	1.16958	1.35352
TBL1XR1	1.16707	0.99464	1.16398	1.34502
FGFR1	1.16567	0.99016	1.16185	1.34841
CYLD	1.16476	0.98572	1.16027	1.34213
KIF5B	1.16253	0.97307	1.15731	1.35109
ATP1A1	1.1613	0.98931	1.15913	1.34646
HNF1A	1.1602	0.98995	1.15875	1.34721
ERCC4	1.15929	0.98006	1.15602	1.34157
MAP2K1	1.1559	0.97546	1.15475	1.33756
PAX3	1.15515	0.96734	1.15266	1.33825
MSN	1.15404	0.97386	1.15304	1.337
HSP90AA1	1.15102	0.97539	1.1489	1.32405
IL6ST	1.14755	0.96325	1.14346	1.32543
HRAS	1.14705	0.96373	1.14536	1.3266
DAXX	1.14537	0.96866	1.14557	1.33273
PML	1.14512	0.9665	1.14379	1.33897
BARD1	1.1405	0.96235	1.13908	1.32242
TCF12	1.134	0.96052	1.13261	1.31832
ERG	1.13376	0.9562	1.13045	1.32384
ZNF331	1.13175	0.96156	1.13032	1.31144
RPL22	1.12966	0.96771	1.12858	1.29065
ETV6	1.12798	0.95338	1.12657	1.30822
GPHN	1.12584	0.95949	1.12633	1.30499
PRF1	1.12047	0.94169	1.11574	1.29976
CDC73	1.11759	0.94872	1.11494	1.28624
PTPN11	1.11545	0.94349	1.1148	1.28849
VHL	1.11526	0.98262	1.11222	1.23529
SYK	1.11276	0.94109	1.11128	1.28182
RAD21	1.11273	0.93211	1.11057	1.29286
EML4	1.10041	0.92395	1.09913	1.27507
EXT1	1.09702	0.92443	1.09629	1.27654
TNFAIP3	1.08316	0.91263	1.08077	1.25389
B2M	1.08222	0.92677	1.08279	1.23988
SMAD3	1.07965	0.90992	1.07593	1.24614
PPFIBP1	1.07342	0.90148	1.07032	1.24558
EPS15	1.07327	0.89578	1.06866	1.24131
FBXO11	1.06916	0.90115	1.07064	1.24942
FUBP1	1.06073	0.88491	1.05857	1.23135
EXT2	1.04958	0.87874	1.04658	1.22012
MEN1	1.04142	0.87465	1.04053	1.21702
ELF4	1.03319	0.86452	1.02968	1.2123
SDHA	1.033	0.8577	1.02983	1.2056
MYB	1.03187	0.85721	1.03355	1.22179
NF2	1.02933	0.85377	1.02509	1.20561
PAX7	1.02789	0.86604	1.02867	1.19495
GOLGA5	1.02648	0.8532	1.02584	1.2035
GAS7	1.01641	0.84556	1.01867	1.1909
FIP1L1	1.01428	0.84919	1.01036	1.18409
BRD3	1.01334	0.84427	1.00861	1.17411
BUB1B	1.01332	0.84554	1.00934	1.18566
EWSR1	1.01065	0.84459	1.01045	1.1792
P2RY8	1.00857	0.83898	1.00437	1.17209
RAF1	1.00788	0.85404	1.00711	1.17982
NR4A3	1.00135	0.83022	0.99799	1.16077
TOP1	0.99905	0.83655	1.00215	1.17031
PBX1	0.99423	0.82652	0.99253	1.1704
STAT5B	0.99422	0.83128	0.99152	1.15721
ARHGAP26	0.99363	0.84027	0.99245	1.16287
TFE3	0.99063	0.82285	0.98839	1.15934
ERCC3	0.98499	0.8267	0.9837	1.14781
SFRP4	0.97935	0.8044	0.97465	1.13158
STRN	0.97678	0.81269	0.97407	1.14107
GPC3	0.96918	0.80434	0.96722	1.13206
CRTC1	0.96863	0.79442	0.96306	1.14159
FLI1	0.96635	0.80187	0.96833	1.14252
LCK	0.9654	0.78487	0.95341	1.12377
SUZ12	0.96198	0.80368	0.95821	1.13228
ETV1	0.96185	0.80838	0.9587	1.12131
PSIP1	0.94681	0.78528	0.94678	1.11183
H3C2	0.94591	0.76613	0.94363	1.1257
ARNT	0.94208	0.78459	0.93897	1.09782
HOOK3	0.94092	0.77457	0.93915	1.10352
PPM1D	0.93811	0.7807	0.93649	1.10724
MALT1	0.93534	0.77133	0.93176	1.10563
IRF4	0.93118	0.77704	0.92848	1.08262
ACSL3	0.92381	0.77362	0.92403	1.08326
NONO	0.92356	0.76775	0.92127	1.08124
CARS1	0.92344	0.75677	0.92115	1.07799
RSPO2	0.91908	0.7552	0.91785	1.08243
FES	0.91457	0.76088	0.913	1.07683
NFKB2	0.90983	0.75903	0.91099	1.06483
HLA-A	0.90905	0.75488	0.90833	1.06832
RAP1GDS1	0.90812	0.74787	0.90909	1.07738
HIF1A	0.90807	0.75177	0.90807	1.07228
PATZ1	0.90177	0.73613	0.8992	1.06701
KCNJ5	0.90059	0.74537	0.89794	1.06558
ETV5	0.89607	0.73613	0.89816	1.0641
MITF	0.89549	0.73937	0.89484	1.0574
NCOA4	0.88184	0.72468	0.87762	1.02374
MYC	0.87931	0.72391	0.87042	1.0282
QKI	0.8753	0.72052	0.87201	1.04262
PLAG1	0.87421	0.72351	0.87211	1.03835
FH	0.87063	0.70115	0.86523	1.03068
WAS	0.86829	0.6962	0.85777	1.02008
RABEP1	0.86182	0.7035	0.8559	1.01286
RHOA	0.8613	0.71609	0.85891	1.01752
FLCN	0.86073	0.70077	0.85818	1.02499
PPARG	0.86031	0.70786	0.86183	1.019
EIF4A2	0.85163	0.69222	0.84997	1.00908
SLC45A3	0.85044	0.6983	0.84752	1.00693
XPC	0.84815	0.69941	0.84635	1.00422
CBFA2T3	0.84699	0.6897	0.84412	1.0059
MYCN	0.84502	0.68599	0.84428	1.00512
PPP6C	0.84411	0.6905	0.84031	0.99577
DDX5	0.84382	0.68794	0.84009	0.99974
MPL	0.84278	0.68241	0.83712	0.9959
CREB3L2	0.83918	0.67997	0.83483	0.9916
ATIC	0.83754	0.68053	0.83365	0.99475
FOXO4	0.83754	0.68877	0.839	1.00267
FOXO1	0.83373	0.69045	0.83488	0.9873
TAF15	0.82473	0.6722	0.82395	0.98057
GATA2	0.82449	0.67762	0.82355	0.97481
CCDC6	0.81834	0.67316	0.81666	0.96521
U2AF1	0.81379	0.65221	0.80706	0.96746
REL	0.80716	0.66105	0.80751	0.95929
ACKR3	0.80497	0.64755	0.8034	0.96105
EIF3E	0.79599	0.65044	0.79618	0.94947
TRAF7	0.79236	0.64981	0.78763	0.93818
PICALM	0.79148	0.64677	0.7909	0.94276
MLLT3	0.79069	0.64605	0.79116	0.94207
WIF1	0.79029	0.64306	0.78582	0.93525
TMPRSS2	0.78952	0.64542	0.78849	0.94535
MUTYH	0.78031	0.64201	0.78234	0.93274
LEF1	0.77947	0.62501	0.77795	0.93287
EZR	0.77529	0.62974	0.77216	0.92516
RARA	0.76969	0.61927	0.76331	0.91884
CDKN1B	0.76594	0.60842	0.76627	0.92662
NFIB	0.76323	0.61881	0.76332	0.90831
C2ORF44	0.76273	0.61894	0.76175	0.90901
ACVR1	0.76131	0.61583	0.76215	0.91332
SMARCB1	0.75849	0.61217	0.75582	0.90938
FANCG	0.75534	0.6144	0.75524	0.90995
MLLT1	0.75363	0.61383	0.75481	0.90592
CRTC3	0.7495	0.60444	0.74854	0.89716
BIRC3	0.7491	0.61658	0.7474	0.88767
ZNF384	0.74884	0.60611	0.74723	0.90027
HNRNPA2B1	0.74619	0.60117	0.74447	0.90265
FANCC	0.7448	0.60286	0.74357	0.89215
PHOX2B	0.74153	0.58679	0.74013	0.88891
LMNA	0.74035	0.60037	0.73974	0.89714
NDRG1	0.73918	0.59582	0.73868	0.88371
ERCC5	0.73849	0.60192	0.73694	0.87776
PAX8	0.73746	0.59202	0.73549	0.88247
PRRX1	0.72804	0.58331	0.72591	0.87186
GATA1	0.72236	0.57718	0.71947	0.86704
NT5C2	0.72146	0.57929	0.71991	0.86726
TCF3	0.7192	0.58839	0.72064	0.86924
FUS	0.7177	0.57364	0.71678	0.8704
AKT2	0.71723	0.57665	0.71468	0.85428
PRCC	0.71438	0.57939	0.70971	0.85038
CCND1	0.70572	0.56971	0.70312	0.83393
GNAQ	0.70457	0.56923	0.7012	0.84575
ELL	0.69652	0.55849	0.69514	0.83761
NAB2	0.69567	0.55738	0.69562	0.84006
ASPSCR1	0.67687	0.54007	0.67413	0.81178
RPL5	0.67455	0.54024	0.67185	0.81955
GNA11	0.67382	0.53865	0.67403	0.80355
SH2B3	0.67231	0.51314	0.65928	0.81409
TAL1	0.67224	0.53283	0.67013	0.81632
SFPQ	0.6597	0.5185	0.65882	0.80142
BMPR1A	0.65933	0.53034	0.66011	0.79795
SIX1	0.65146	0.51294	0.64909	0.78975
IDH2	0.647	0.52551	0.64553	0.77159
MDM2	0.64663	0.50836	0.64575	0.78988
WWTR1	0.64552	0.50885	0.64251	0.77905
TRIM27	0.64542	0.51371	0.64209	0.78344
FOXO3	0.64441	0.50653	0.6434	0.78614
ZRSR2	0.63502	0.49367	0.63256	0.77596
MYD88	0.63318	0.53728	0.63164	0.73003
TFG	0.6324	0.48877	0.6311	0.78386
PIM1	0.62837	0.52586	0.62777	0.72487
HLF	0.62198	0.48932	0.62274	0.76267
FAM46C	0.62002	0.49401	0.618	0.74818
CXCR4	0.61922	0.48391	0.61593	0.75129
CANT1	0.61878	0.48827	0.61914	0.75592
MYOD1	0.61449	0.48286	0.61271	0.74699
RAC1	0.61409	0.49158	0.61191	0.73743
HOXD13	0.60682	0.47799	0.60457	0.7422
CBLC	0.60488	0.47857	0.60201	0.74092
SMARCE1	0.60336	0.47931	0.60326	0.73238
SRC	0.59467	0.46659	0.59347	0.72612
MAP2K2	0.59453	0.4742	0.59303	0.72329
KLF4	0.58841	0.45779	0.58722	0.72279
HOXC13	0.5876	0.45685	0.58549	0.7247
KLK2	0.58702	0.45312	0.58953	0.73859
CREB3L1	0.58488	0.4608	0.58512	0.71437
PRKACA	0.58369	0.45097	0.58226	0.72221
TFEB	0.58328	0.46076	0.58064	0.7113
SMARCD1	0.57843	0.45382	0.57666	0.71215
CCNE1	0.57484	0.44341	0.57148	0.70667
CBFB	0.57113	0.43676	0.57059	0.70965
MUC1	0.56987	0.44663	0.56859	0.69287
PRKAR1A	0.56974	0.44515	0.57093	0.70023
CCND2	0.56116	0.4417	0.5592	0.69252
DEK	0.55865	0.43516	0.55606	0.68178
SS18L1	0.55682	0.43941	0.556	0.68601
GOPC	0.55676	0.43288	0.55724	0.69484
ABI1	0.55277	0.43441	0.55357	0.67895
APOBEC3B	0.55113	0.43022	0.5483	0.68042
ETNK1	0.54933	0.42155	0.54625	0.67476
RPN1	0.54471	0.42953	0.54541	0.67116
MDM4	0.54335	0.41347	0.54309	0.67716
BCL3	0.54298	0.4293	0.5438	0.66784
ETV4	0.54258	0.42636	0.5399	0.66161
BCL10	0.53862	0.41555	0.53895	0.66662
MSI2	0.53527	0.41506	0.53395	0.66434
RSPO3	0.5289	0.40858	0.52743	0.65473
FANCE	0.52798	0.40488	0.52734	0.65142
KLF6	0.52321	0.40407	0.52408	0.64785
MAX	0.51928	0.39977	0.51619	0.64201
MAPK1	0.51773	0.40329	0.51641	0.62889
FCGR2B	0.51154	0.39121	0.51111	0.64279
SS18	0.51098	0.39697	0.51054	0.63412
PHF6	0.50982	0.39849	0.50854	0.62388
NFKBIE	0.50917	0.40151	0.50819	0.63054
ELK4	0.50914	0.39514	0.50927	0.63
SOX2	0.50794	0.3923	0.50682	0.63086
SUFU	0.50453	0.39238	0.50588	0.63039
RAD51B	0.50241	0.38161	0.5009	0.61973
CDK4	0.50152	0.38658	0.50009	0.62084
JUN	0.4989	0.38046	0.49785	0.62882
MLF1	0.48712	0.36621	0.48622	0.60878
DDB2	0.48289	0.36769	0.48223	0.60201
TLX3	0.48109	0.36734	0.48231	0.60796
MAF	0.47609	0.35438	0.47669	0.60143
CCNB1IP1	0.47607	0.36314	0.47548	0.59392
DDX6	0.47216	0.35629	0.47224	0.59154
SH3GL1	0.47207	0.36567	0.47079	0.58888
CDK6	0.4709	0.35533	0.46914	0.58896
PDGFB	0.46733	0.35611	0.46499	0.57916
POU2AF1	0.46693	0.35421	0.46678	0.58449
RHOH	0.46434	0.35206	0.46159	0.58413
HOXA11	0.46223	0.34926	0.45974	0.57935
CEP43	0.46089	0.35588	0.4606	0.57769
TCEA1	0.45826	0.35094	0.45741	0.56974
TCL1A	0.45662	0.34317	0.45386	0.57211
FANCF	0.44813	0.33239	0.44517	0.56755
CD79A	0.44698	0.33804	0.44731	0.55913
CALR	0.44092	0.33708	0.44031	0.55397
CDX2	0.43804	0.32908	0.43622	0.55707
RPL10	0.43783	0.33272	0.43734	0.54841
KDSR	0.43557	0.33059	0.4354	0.54876
MYCL	0.43549	0.32861	0.4345	0.54468
NKX2-1	0.43406	0.32165	0.43193	0.54746
HOXC11	0.42512	0.3108	0.42569	0.5514
BCL2	0.42372	0.33578	0.42323	0.51598
SRSF2	0.41309	0.30101	0.40791	0.52769
CCND3	0.412	0.30696	0.41064	0.52745
TNFRSF14	0.4118	0.31991	0.40973	0.50316
HOXA13	0.4103	0.30166	0.40999	0.52359
SET	0.40467	0.29484	0.40379	0.52016
HOXA9	0.40177	0.30146	0.40026	0.51011
SSX1	0.39923	0.29664	0.39762	0.50842
TPM3	0.39849	0.29802	0.39883	0.50693
TPM4	0.39795	0.28932	0.39699	0.50687
LASP1	0.39281	0.28986	0.39394	0.5063
CD79B	0.39206	0.29707	0.38943	0.48438
TLX1	0.39072	0.28023	0.38977	0.50437
FHIT	0.38834	0.28561	0.388	0.49472
LMO2	0.38464	0.28272	0.38281	0.49174
HERPUD1	0.38382	0.27979	0.38211	0.49434
FOXL2	0.37954	0.27623	0.37917	0.49112
HOXD11	0.37943	0.27278	0.37837	0.48414
HEY1	0.37818	0.26889	0.37807	0.48931
PTK6	0.37582	0.28098	0.37548	0.48419
BCL7A	0.37244	0.27856	0.3726	0.47294
YWHAE	0.37223	0.2753	0.371	0.47347
POU5F1	0.37186	0.26949	0.37176	0.47621
DNAJB1	0.3657	0.27078	0.36444	0.47185
ATF1	0.36223	0.26388	0.36258	0.46558
BAX	0.35503	0.25625	0.35397	0.46041
CD274	0.34819	0.24932	0.3459	0.44831
MAFB	0.3465	0.25414	0.34504	0.44326
IL2	0.34564	0.2438	0.34569	0.45271
XPA	0.3429	0.24317	0.34134	0.44641
NPM1	0.33839	0.25708	0.33724	0.43041
H3-3B	0.32587	0.23036	0.32451	0.4287
CREB1	0.32504	0.23086	0.32528	0.42255
SBDS	0.32344	0.23185	0.32359	0.41961
CD74	0.31633	0.22715	0.31478	0.40852
BTG1	0.31232	0.2384	0.31167	0.39507
SDHB	0.30749	0.21953	0.30694	0.40204
H4C9	0.30625	0.21442	0.30493	0.40485
SOCS1	0.30613	0.23826	0.30722	0.3821
SDC4	0.30366	0.21855	0.30543	0.40108
PDCD1LG2	0.30287	0.21207	0.30196	0.39733
TNFRSF17	0.29956	0.21422	0.2973	0.39289
PAFAH1B2	0.29921	0.20532	0.29921	0.39339
SRSF3	0.2921	0.2105	0.29325	0.38541
NUTM2D	0.28928	0.19844	0.28887	0.38366
SDHAF2	0.27805	0.19513	0.27817	0.37535
OLIG2	0.27109	0.19325	0.27167	0.36237
H3-3A	0.24851	0.16949	0.24769	0.34143
CRLF2	0.24388	0.16391	0.24282	0.32711
TMEM127	0.23466	0.16012	0.23568	0.31554
FSTL3	0.22448	0.14856	0.22486	0.30902
LMO1	0.22357	0.14714	0.22291	0.30528
DDIT3	0.20694	0.13446	0.20684	0.28668
CDKN2C	0.20452	0.13809	0.20304	0.28007
SDHC	0.20128	0.1291	0.2002	0.28288
SDHD	0.19084	0.11846	0.19192	0.27212
LYL1	0.18322	0.11462	0.18438	0.26571
CEBPA	0.17509	0.10874	0.17347	0.24998
MLLT11	0.1744	0.11031	0.17426	0.24485
TAL2	0.17296	0.10629	0.17384	0.25444
FEV	0.17256	0.10399	0.17159	0.24849
HMGA2	0.16596	0.09699	0.16399	0.24062
CHCHD7	0.16143	0.09692	0.16117	0.23193
MTCP1	0.14582	0.08142	0.14518	0.21956
CNBP	0.13335	0.07781	0.13255	0.19093
SSX4	0.13228	0.07547	0.13152	0.19657
RMI2	0.10745	0.05546	0.10772	0.16885
HMGA1	0.07577	0.03221	0.07575	0.12395
NUTM2B	0.03551	0.00714	0.0357	0.07052
