## Supplementary material for "Geometrically encoded positioning of introns, intergenic segments, and exons in the human genome": SI Table 5

### Sheet: Sheet1
Histone Modification	File Name (BW file)	Patient Age, Gender	ENCODE Reported Clinical Comments	Source
H3K9me3	ENCFF294DMS	46 year old female	(-) coronary artery disease, (-) hypertension, (-)diabetes	ENCODE
H3K9me3	ENCFF841IEH	51 year old female	No status information given	ENCODE
H3K9me3	ENCFF177CCC	53 year old female	Post mortem grossly normal	ENCODE
H3K9me3	ENCFF178OGW	56 year old female	Post mortem grossly normal	ENCODE
H3K9me3	ENCFF863XHC	59 year old female	(-) coronary artery disease, + hypertension, + diabetes	ENCODE
H3K9me3	ENCFF926VKW	43 year old male	Nonischemic Cardiomyopathy. EF 23%, LVEDD 6.1; RV moderately dilated	ENCODE
H3K9me3	ENCFF278RIW	55 year old male	Ischemic Cardiomyopathy. EF 25% LVEDD 6.9; RV normal size	ENCODE
H3K9me3	ENCFF388EAO	61 year old male	Nonischemic Cardiomyopathy. EF 11% LVEDD 7.7; RV severe dilation	ENCODE
H3K9me3	ENCFF595OLH	66 year old male	Ischemic Cardiomyopathy. EF 29% LVEDD 5.4; RV normal size	ENCODE
H3K9me3	ENCFF541BNL	69 year old male	Ischemic Cardiomyopathy. EF 25% LVEDD 5.7; RV mildly dilated	ENCODE
H3K9me3	ENCFF972CJF	73 year old male	Ischemic Cardiomyopathy. LVEDD 5.7; RV mildly dilated	ENCODE
H3K27me3	ENCFF482KAZ	51 year old female	No status information given	ENCODE
H3K27me3	ENCFF663ZYG	53 year old female	Post mortem grossly normal	ENCODE
H3K27me3	ENCFF784ZXN	34 year old male	Polysubstance abuse	ENCODE
H3K27me3	ENCFF813FYO	43 year old male	Nonischemic Cardiomyopathy. EF 23%, LVEDD 6.1; RV moderately dilated	ENCODE
H3K27me3	ENCFF063FBG	54 year old male	Ischemic Cardiomyopathy. EF 13%, LVEDD 7.1; RV severe dilation	ENCODE
H3K27me3	ENCFF506EQT	55 year old male	Ischemic Cardiomyopathy. EF 25% LVEDD 6.9; RV normal size	ENCODE
H3K27me3	ENCFF537WBG	61 year old male	Nonischemic Cardiomyopathy. EF 11% LVEDD 7.7; RV severe dilation	ENCODE
H3K27me3	ENCFF835VYP	66 year old male	Ischemic Cardiomyopathy. EF 29% LVEDD 5.4; RV normal size	ENCODE
H3K27me3	ENCFF102DRR	69 year old male	Ischemic Cardiomyopathy. EF 25% LVEDD 5.7; RV mildly dilated	ENCODE
H3K27me3	ENCFF523WBT	73 year old male	Ischemic Cardiomyopathy. LVEDD 5.7; RV mildly dilated	ENCODE
H3K9me3	ENCFF831ECH	RUES Induced Cardiac Muscle Cells	N/A	ENCODE
H3K27me3	ENCFF174FGS	RUES Induced Cardiac Muscle Cells	N/A	ENCODE
